# An improved *Solanum verrucosum* genome provides insight into potato centromeres and epigenetic regulation

**DOI:** 10.1101/2025.10.17.683038

**Authors:** Moray Smith, Amanpreet Kaur, Vikrant Singh, John T. Jones, Ingo Hein

## Abstract

*Solanum verrucosum* is a wild diploid potato species notable for carrying the uncharacterised *Rpi-ver1* gene conferring resistance to *Phytophthora infestans*, possessing unusually structured centromeres, and exhibiting the rare trait of self-compatibility, the genetic basis of which remains unknown. Here, we present a high-quality genome assembly and annotation of *S. verrucosum* accession CPC54. A comprehensive inventory of resistance genes is provided, and candidate genes for *Rpi-ver1* are identified through remapping approaches. The sequence and epigenetic landscape of centromeres are resolved, revealing a mosaic of repeatless and repetitive domains. These centromeres consist of tandem arrays of kilobase-sized repeats, some of which show signatures of transposable element origin. Specific subfamilies of CRM and Tekay elements appear to have adapted to centromeric regions. The basis of self-compatibility in *S. verrucosum* is investigated with respect to the *S-RNase* gene, which is found to be present and intact, but expressed at very low levels. Notably, upstream insertions of transposable elements are present that may interfere with its expression.
