## Supplementary Table 1 for "An improved *Solanum verrucosum* genome provides insight into potato centromeres and epigenetic regulation"

### Sheet: Sheet1
Table 1: The primary results of Genome Continuity Inspector (GCI) using both HiFi and ONT reads.
Chromosome	Theoretical maximum N50	Curated N50	Curated contigs number	GCI score
chr01	84.4Mbp	59.8Mbp	2	48.7
chr02	46.3Mbp	46.3Mbp	1	100
chr03	60.3Mbp	60.3Mbp	1	100
chr04	66.6Mbp	43.5Mbp	2	45.7
chr05	51.1Mbp	51.1Mbp	1	100
chr06	54.6Mbp	54.6Mbp	1	100
chr07	53.3Mbp	53.3Mbp	1	100
chr08	56.8Mbp	56.8Mbp	1	100
chr09	59.7Mbp	36.7Mbp	3	34.6
chr10	57.8Mbp	34.9Mbp	3	34.1
chr11	46.9Mbp	25.8Mbp	2	39.9
chr12	56.7Mbp	32.5Mbp	2	41.2
Genome	56.8Mbp	46.3Mbp	20	60.8
