## Supplementary Table 2 for "An improved *Solanum verrucosum* genome provides insight into potato centromeres and epigenetic regulation"

### Sheet: Sheet1
Table 2: RNAseq libraries prepared for Solanum verrucosum. For infection conditions, in vitro roots and shoots were treated with P. infestans isolate W9928C, followed by RNA extraction at the specified timepoint from whole plantlet tissue. For temperature conditions, RNA was extracted from leaf tissue.
Condition	Rep	Total reads	Duplicates	Uniquely mapping
Infection 0hpi	1	53925964	0.36	0.9
Infection 0hpi	2	62270652	0.38	0.89
Infection 0hpi	3	68241131	0.35	0.9
Infection 24hpi	1	59017589	0.41	0.86
Infection 24hpi	2	56916433	0.39	0.88
Infection 24hpi	3	65742064	0.4	0.89
Leaf	1	55457446	0.35	0.86
Leaf	2	55866776	0.36	0.88
Leaf	3	56785668	0.37	0.9
Root	1	54483222	0.35	0.9
Root	2	61491956	0.38	0.88
Root	3	61258248	0.35	0.92
Shoot	1	53692166	0.34	0.9
Shoot	2	60784503	0.36	0.89
Shoot	3	55940978	0.35	0.92
25°C	1	61537559	0.39	0.87
25°C	2	58842187	0.37	0.87
25°C	3	55652255	0.35	0.92
35°C	1	56643303	0.35	0.86
35°C	2	59834457	0.32	0.88
35°C	3	62788765	0.35	0.89
4°C	1	58432736	0.38	0.88
4°C	2	61348502	0.39	0.88
4°C	3	57388920	0.36	0.9
