## Supplementary Table 3 for "An improved *Solanum verrucosum* genome provides insight into potato centromeres and epigenetic regulation"

### Sheet: Sheet1
Table 3: The size, repeat status, and description of the S. verrucosum centromeres identified in this study. Size is approximated from regions with dense CENH3 mapping.
Centromere	Size	Repetitive	Repeat size	Description
Cen01	0.9Mbp	Partially	2.6kbp	Repeatless region derived of Tekay, CRM, and Athila LTRs. Repeat array is less CENH3 enriched - repeats are CRM LTR-derived and contain RH, INT, and CHDCR domains.
Cen02	1.2Mbp	No	-	Tekay, CRM, and Athila LTR-derived.
Cen03	2.5Mbp	No	-	Tekay, CRM, and Athila LTR-derived.
Cen04	1.7Mbp	Yes	2.7/4.1kbp	Highly repetitive - formed from multiple distinct arrays. Subunits are LTR-derived but with no identifiable LTR domains. Evidence of intact LTR insertions inside arrys.
Cen05	0.8Mbp	No	-	Tekay, CRM, and Athila LTR-derived.
Cen06	0.8Mbp	No	-	Tekay, CRM, and Athila LTR-derived.
Cen07	0.6Mbp	Yes	4.0kbp	Highly repetitive - formed of single array. Subunits are CRM-derived and contain PROT domains. Multiple CRM insertions have disrupted the array.
Cen08	1.6Mbp	Partially	1.7kbp	Repeatless region derived of Tekay, CRM, and Athila LTRs. Repeat array is less CENH3 enriched - repeats are LTR-derived but with no identifiable domains.
Cen09	1.0Mbp	No	-	Tekay, CRM, and Athila LTR-derived.
Cen10	1.0Mbp	Yes	3.1kbp	Highly repetitive - formed of single array. Subunits are Tekay-derived and contain GAG domain.
Cen11	1.3Mbp	Partially	2.7kbp	Repeatless region derived of Tekay, CRM, and Athila LTRs. Repeats are LTR-derived with no identifiable domains.
Cen12	1.6Mbp	No	-	Tekay, CRM, and Athila LTR-derived.
